# Subcellular carbohydrate compartmentation and organic acid signatures reveal natural variation in cold acclimation of *Arabidopsis thaliana*

**DOI:** 10.64898/2026.08.31.748218

**Authors:** Vladimir Brodsky, Wolfram Weckwerth, Thomas Nägele

**Affiliations:** LMU München, Faculty of Biology, Plant Evolutionary Cell Biology, Großhaderner Str. 2-4, 82152 Planegg, Germany; University of Vienna, Faculty of Life Sciences, Molecular Systems Biology, Djerassiplatz 1, 1030 Vienna, Austria

**Keywords:** *Arabidopsis thaliana*, natural variation, cold acclimation, leaf development, photosynthesis, subcellular carbon metabolism

## Abstract

Plant cold acclimation emerges from coordinated adjustments in photosynthesis, primary metabolism, and intracellular carbon allocation. Yet, the regulatory role of subcellular metabolite compartmentation in natural variation of cold acclimation remains insufficiently understood. Here, we investigated four *Arabidopsis thaliana* accessions grown either individually or in bulk to determine how growth configuration and genotype shape the metabolism of sugars and organic acids during cold exposure. Using non-aqueous fractionation, we quantified plastidial, cytosolic, and vacuolar sugar pools alongside whole-cell carbohydrates, organic acids, enzyme activities, photosynthetic parameters, and stress markers. A neural-network classifier revealed that subcellular sugar distribution together with sugar amounts and organic acids provided the strongest discriminatory power among accessions, surpassing photosynthetic traits and enzyme activities. Our findings demonstrate that natural variation in cold acclimation is strongly determined by genotype-specific subcellular metabolite architectures, and that the cultivation strategy modulates these intracellular signatures. We conclude that subcellular compartmentation of metabolites represents a cellular control layer for natural variation of cold acclimation and resilience in *Arabidopsis thaliana*.
