## Supplementary Table ST1 for "Subcellular carbohydrate compartmentation and organic acid signatures reveal natural variation in cold acclimation of *Arabidopsis thaliana*"

### Sheet: Sheet 1
category	variable name	effect	p-value	eta2_partial	significance
carbohydrates	frc	accession	1.793e-07	0.1837	***
	frc	growth.type	1.363e-06	0.13	***
	frc	tp	0.0001799	0.0803	***
	frc	tp:condition	0.00102	0.0624	**
	frc	growth.type:tp:condition	0.01939	0.0321	*
	frc	growth.type:accession:tp:condition	0.02541	0.0538	*
	frc	growth.type:tp	0.1004	0.016
	frc	growth.type:accession:tp	0.1537	0.0307
	frc	growth.type:accession:condition	0.234	0.025
	frc	growth.type:accession	0.2345	0.025
	frc	accession:tp	0.272	0.0229
	frc	growth.type:condition	0.2857	0.0068
	frc	accession:condition	0.411	0.0169
	frc	accession:tp:condition	0.7913	0.0062
	frc	condition	0.8866	0.0001
	glc	tp	3.88e-22	0.428	***
	glc	accession	7.409e-13	0.2977	***
	glc	tp:condition	4.649e-10	0.2069	***
	glc	growth.type	1.542e-07	0.1516	***
	glc	growth.type:accession	4.864e-07	0.1737	***
	glc	growth.type:tp:condition	3.251e-05	0.0979	***
	glc	growth.type:accession:condition	0.004505	0.0746	**
	glc	accession:tp	0.00471	0.0741	**
	glc	accession:condition	0.06481	0.042
	glc	accession:tp:condition	0.1419	0.0318
	glc	condition	0.1484	0.0124
	glc	growth.type:accession:tp:condition	0.1698	0.0294
	glc	growth.type:condition	0.1761	0.0109
	glc	growth.type:accession:tp	0.2536	0.0239
	glc	growth.type:tp	0.429	0.0037
	suc	tp	2.954e-39	0.6414	***
	suc	accession	5.049e-24	0.4843	***
	suc	growth.type:tp	1.735e-20	0.4018	***
	suc	growth.type	2.901e-12	0.2525	***
	suc	accession:tp	6.659e-08	0.1935	***
	suc	tp:condition	3.007e-05	0.0987	***
	suc	growth.type:accession	6.452e-05	0.1225	***
	suc	growth.type:accession:tp:condition	7.707e-05	0.1206	***
	suc	growth.type:accession:condition	0.0003824	0.1029	***
	suc	accession:condition	0.0006764	0.0965	***
	suc	growth.type:accession:tp	0.0008118	0.0944	***
	suc	accession:tp:condition	0.0107	0.0643	*
	suc	growth.type:tp:condition	0.4191	0.0039
	suc	condition	0.4315	0.0037
	suc	growth.type:condition	0.4561	0.0033
	starch	growth.type:tp	1.103e-36	0.6153	***
	starch	growth.type	1.916e-34	0.591	***
	starch	tp	2.721e-31	0.5543	***
	starch	growth.type:condition	4.886e-12	0.2479	***
	starch	growth.type:accession	4.024e-09	0.2206	***
	starch	accession	1.499e-08	0.208	***
	starch	growth.type:accession:tp	4.584e-08	0.1972	***
	starch	growth.type:tp:condition	1.875e-07	0.1497	***
	starch	condition	4.911e-05	0.0937	***
	starch	accession:condition	0.0001071	0.117	***
	starch	tp:condition	0.0008079	0.0648	***
	starch	accession:tp:condition	0.002812	0.0801	**
	starch	growth.type:accession:tp:condition	0.03697	0.0491	*
	starch	accession:tp	0.03892	0.0485	*
	starch	growth.type:accession:condition	0.4655	0.015
photosynthesis	fvfm	condition	1.797e-17	0.5625	***
	fvfm	tp:condition	1.341e-09	0.3429	***
	fvfm	tp	1.087e-05	0.1984	***
	fvfm	growth.type	1.428e-05	0.1936	***
	fvfm	growth.type:tp	0.0002354	0.1432	***
	fvfm	growth.type:tp:condition	0.00658	0.0809	**
	fvfm	growth.type:accession:tp:condition	0.1131	0.0652
	fvfm	accession	0.1264	0.0625
	fvfm	growth.type:condition	0.2125	0.0176
	fvfm	growth.type:accession:condition	0.3666	0.0351
	fvfm	accession:condition	0.3914	0.0333
	fvfm	growth.type:accession	0.588	0.0215
	fvfm	accession:tp	0.6668	0.0176
	fvfm	accession:tp:condition	0.6985	0.016
	fvfm	growth.type:accession:tp	0.8556	0.0087
	y_no	growth.type	1.787e-12	0.4333	***
	y_no	condition	2.503e-12	0.429	***
	y_no	growth.type:tp	1.208e-07	0.2739	***
	y_no	tp:condition	4.979e-07	0.2508	***
	y_no	growth.type:tp:condition	0.000128	0.1544	***
	y_no	accession	0.00014	0.2059	***
	y_no	tp	0.008904	0.0752	**
	y_no	growth.type:accession	0.01631	0.1097	*
	y_no	accession:tp	0.2885	0.0416
	y_no	accession:condition	0.3399	0.0372
	y_no	accession:tp:condition	0.3472	0.0366
	y_no	growth.type:accession:tp:condition	0.52	0.0252
	y_no	growth.type:accession:tp	0.602	0.0208
	y_no	growth.type:accession:condition	0.7005	0.0159
	y_no	growth.type:condition	0.7967	0.0008
	y_npq	growth.type:accession	1.123e-07	0.328	***
	y_npq	tp	9.868e-07	0.2395	***
	y_npq	growth.type	2.533e-06	0.2235	***
	y_npq	condition	4.167e-06	0.215	***
	y_npq	accession	3.924e-05	0.2294	***
	y_npq	growth.type:tp:condition	0.001329	0.1111	**
	y_npq	accession:tp	0.002036	0.1536	**
	y_npq	growth.type:accession:tp	0.03802	0.0908	*
	y_npq	tp:condition	0.1147	0.028
	y_npq	growth.type:tp	0.1235	0.0267
	y_npq	accession:tp:condition	0.1452	0.0591
	y_npq	accession:condition	0.3712	0.0348
	y_npq	growth.type:accession:condition	0.5159	0.0255
	y_npq	growth.type:condition	0.6783	0.002
	y_npq	growth.type:accession:tp:condition	0.7975	0.0114
	yield	growth.type	4.171e-11	0.3919	***
	yield	condition	4.376e-11	0.3912	***
	yield	tp	1.537e-10	0.3739	***
	yield	growth.type:tp	2.236e-09	0.3354	***
	yield	tp:condition	1.868e-08	0.3033	***
	yield	growth.type:tp:condition	0.00272	0.0976	**
	yield	accession	0.03105	0.0954	*
	yield	growth.type:accession:tp:condition	0.3524	0.0362
	yield	accession:condition	0.3525	0.0362
	yield	accession:tp	0.5106	0.0258
	yield	growth.type:accession:condition	0.6521	0.0183
	yield	growth.type:accession	0.6766	0.0171
	yield	growth.type:accession:tp	0.8246	0.0102
	yield	accession:tp:condition	0.8734	0.0079
	yield	growth.type:condition	0.9536	0
	nps	tp	1.028e-16	0.5449	***
	nps	growth.type	7.176e-15	0.4993	***
	nps	growth.type:tp	8.261e-15	0.4977	***
	nps	condition	3.128e-06	0.2199	***
	nps	growth.type:tp:condition	0.001076	0.115	**
	nps	tp:condition	0.001309	0.1113	**
	nps	accession	0.01301	0.1146	*
	nps	growth.type:accession	0.02822	0.0975	*
	nps	growth.type:condition	0.1526	0.0231
	nps	growth.type:accession:tp	0.3327	0.0378
	nps	accession:tp	0.4323	0.0306
	nps	accession:condition	0.8782	0.0076
	nps	growth.type:accession:condition	0.9449	0.0043
	nps	growth.type:accession:tp:condition	0.9525	0.0038
	nps	accession:tp:condition	0.9928	0.001
stress and acclimation markers	mda	growth.type	1.473e-28	0.5198	***
	mda	tp	5.211e-26	0.4853	***
	mda	growth.type:tp	2.385e-16	0.3307	***
	mda	condition	1.806e-10	0.2155	***
	mda	accession	1.441e-09	0.2303	***
	mda	growth.type:accession	2.422e-06	0.1573	***
	mda	growth.type:accession:tp	5.57e-05	0.1241	***
	mda	growth.type:tp:condition	0.0005125	0.0695	***
	mda	tp:condition	0.05993	0.0209
	mda	accession:condition	0.1264	0.0333
	mda	accession:tp:condition	0.1273	0.0332
	mda	growth.type:condition	0.3091	0.0062
	mda	growth.type:accession:tp:condition	0.47	0.0149
	mda	growth.type:accession:condition	0.4967	0.014
	mda	accession:tp	0.7174	0.008
	sod	tp	2.446e-16	0.3305	***
	sod	growth.type	1.003e-05	0.1099	***
	sod	growth.type:accession	4.11e-05	0.1274	***
	sod	tp:condition	0.0009999	0.0626	***
	sod	growth.type:accession:tp	0.009508	0.0657	**
	sod	accession:tp	0.02779	0.0527	*
	sod	growth.type:accession:condition	0.04722	0.046	*
	sod	growth.type:condition	0.05645	0.0215
	sod	accession:tp:condition	0.08121	0.0391
	sod	accession:condition	0.09068	0.0377
	sod	growth.type:tp	0.1624	0.0116
	sod	accession	0.4504	0.0156
	sod	growth.type:tp:condition	0.4526	0.0034
	sod	condition	0.4974	0.0027
	sod	growth.type:accession:tp:condition	0.6472	0.0098
	anthcyanins	tp	3.496e-100	0.9334	***
	anthcyanins	condition	2.693e-94	0.9217	***
	anthcyanins	growth.type	8.156e-68	0.8376	***
	anthcyanins	accession	2.037e-60	0.8123	***
	anthcyanins	accession:condition	1.222e-35	0.6277	***
	anthcyanins	growth.type:tp:condition	7.25e-33	0.5752	***
	anthcyanins	growth.type:condition	4.621e-32	0.5657	***
	anthcyanins	accession:tp	7.315e-25	0.4982	***
	anthcyanins	growth.type:accession:tp:condition	3.979e-21	0.4433	***
	anthcyanins	accession:tp:condition	8.335e-17	0.3722	***
	anthcyanins	growth.type:accession:tp	4.209e-14	0.3231	***
	anthcyanins	growth.type:tp	7.355e-08	0.1597	***
	anthcyanins	growth.type:accession:condition	0.003062	0.0796	**
	anthcyanins	growth.type:accession	0.04179	0.0479	*
	anthcyanins	tp:condition	0.7619	0.0006
subcellular carbohydrate distribution	frc_cyt	tp	1.386e-12	0.2616	***
	frc_cyt	growth.type	1.208e-06	0.1327	***
	frc_cyt	growth.type:tp	2.885e-05	0.1003	***
	frc_cyt	tp:condition	0.00338	0.0506	**
	frc_cyt	accession:condition	0.003903	0.0772	**
	frc_cyt	growth.type:tp:condition	0.004462	0.0477	**
	frc_cyt	accession:tp:condition	0.04434	0.0474	*
	frc_cyt	condition	0.0483	0.0233	*
	frc_cyt	growth.type:accession:tp:condition	0.04849	0.0462	*
	frc_cyt	growth.type:accession:condition	0.06179	0.0431
	frc_cyt	growth.type:accession	0.1494	0.0315
	frc_cyt	accession	0.4947	0.0143
	frc_cyt	accession:tp	0.6601	0.0095
	frc_cyt	growth.type:condition	0.7513	0.0006
	frc_cyt	growth.type:accession:tp	0.7881	0.0063
	frc_pla	growth.type:tp	1.353e-05	0.1081	***
	frc_pla	accession	6.674e-05	0.1235	***
	frc_pla	growth.type:accession	7.61e-05	0.1221	***
	frc_pla	growth.type:tp:condition	0.001457	0.0594	**
	frc_pla	tp	0.001563	0.0586	**
	frc_pla	growth.type:accession:condition	0.002178	0.084	**
	frc_pla	growth.type:accession:tp	0.002247	0.0837	**
	frc_pla	tp:condition	0.003405	0.0505	**
	frc_pla	accession:tp:condition	0.0233	0.0555	*
	frc_pla	accession:condition	0.0397	0.0488	*
	frc_pla	growth.type:accession:tp:condition	0.09969	0.0369
	frc_pla	condition	0.1469	0.0126
	frc_pla	growth.type	0.2254	0.0088
	frc_pla	growth.type:condition	0.3299	0.0057
	frc_pla	accession:tp	0.4076	0.0173
	frc_vac	tp	8.854e-12	0.2452	***
	frc_vac	growth.type:tp	1.48e-07	0.1537	***
	frc_vac	growth.type	2.194e-05	0.1031	***
	frc_vac	growth.type:tp:condition	0.000206	0.0799	***
	frc_vac	tp:condition	0.0002628	0.0773	***
	frc_vac	accession:condition	0.001644	0.0873	**
	frc_vac	growth.type:accession	0.001782	0.0864	**
	frc_vac	growth.type:accession:condition	0.003016	0.0802	**
	frc_vac	accession	0.00919	0.0669	**
	frc_vac	condition	0.02745	0.029	*
	frc_vac	growth.type:accession:tp:condition	0.0389	0.049	*
	frc_vac	growth.type:accession:tp	0.07769	0.0402
	frc_vac	growth.type:condition	0.4624	0.0033
	frc_vac	accession:tp:condition	0.6581	0.0096
	frc_vac	accession:tp	0.7282	0.0078
	glc_cyt	growth.type	4.832e-13	0.2708	***
	glc_cyt	tp	3.072e-11	0.234	***
	glc_cyt	tp:condition	0.001289	0.0607	**
	glc_cyt	accession:condition	0.01121	0.0645	*
	glc_cyt	growth.type:accession:tp	0.01133	0.0644	*
	glc_cyt	accession:tp:condition	0.04932	0.046	*
	glc_cyt	accession:tp	0.101	0.0367
	glc_cyt	condition	0.1655	0.0116
	glc_cyt	growth.type:accession:condition	0.1863	0.0285
	glc_cyt	growth.type:accession	0.2037	0.0272
	glc_cyt	accession	0.2597	0.0238
	glc_cyt	growth.type:accession:tp:condition	0.2768	0.0229
	glc_cyt	growth.type:tp	0.3933	0.0044
	glc_cyt	growth.type:condition	0.6574	0.0012
	glc_cyt	growth.type:tp:condition	0.7744	0.0005
	glc_pla	tp:condition	0.0001424	0.0837	***
	glc_pla	tp	0.001733	0.0576	**
	glc_pla	growth.type:accession:tp	0.008817	0.0674	**
	glc_pla	accession:tp	0.01868	0.0582	*
	glc_pla	growth.type	0.1615	0.0118
	glc_pla	growth.type:tp	0.2453	0.0081
	glc_pla	condition	0.2845	0.0069
	glc_pla	growth.type:accession:condition	0.2895	0.0223
	glc_pla	growth.type:condition	0.4463	0.0035
	glc_pla	growth.type:accession:tp:condition	0.5376	0.013
	glc_pla	growth.type:accession	0.5678	0.0121
	glc_pla	accession	0.5975	0.0112
	glc_pla	growth.type:tp:condition	0.7323	0.0007
	glc_pla	accession:condition	0.7415	0.0075
	glc_pla	accession:tp:condition	0.8284	0.0053
	glc_vac	tp	2.722e-09	0.1924	***
	glc_vac	growth.type	1.098e-07	0.1566	***
	glc_vac	tp:condition	1.344e-05	0.1082	***
	glc_vac	growth.type:accession:tp	0.00108	0.0922	**
	glc_vac	accession:tp	0.1205	0.0344
	glc_vac	condition	0.1289	0.0138
	glc_vac	growth.type:tp	0.2058	0.0096
	glc_vac	growth.type:accession:condition	0.2429	0.0248
	glc_vac	growth.type:accession	0.2586	0.0239
	glc_vac	accession:condition	0.3145	0.0211
	glc_vac	accession	0.4133	0.017
	glc_vac	growth.type:tp:condition	0.6939	0.0009
	glc_vac	accession:tp:condition	0.7352	0.0076
	glc_vac	growth.type:accession:tp:condition	0.8084	0.0058
	glc_vac	growth.type:condition	0.8112	0.0003
	suc_cyt	accession	8.628e-06	0.1456	***
	suc_cyt	growth.type:accession	0.0002432	0.1092	***
	suc_cyt	tp:condition	0.01048	0.0388	*
	suc_cyt	growth.type	0.01222	0.0372	*
	suc_cyt	growth.type:accession:tp	0.01364	0.0621	*
	suc_cyt	accession:condition	0.02463	0.0548	*
	suc_cyt	growth.type:accession:condition	0.08164	0.0395
	suc_cyt	accession:tp:condition	0.1714	0.0296
	suc_cyt	growth.type:tp	0.2607	0.0076
	suc_cyt	growth.type:tp:condition	0.3559	0.0051
	suc_cyt	growth.type:accession:tp:condition	0.3915	0.0179
	suc_cyt	accession:tp	0.4063	0.0173
	suc_cyt	growth.type:condition	0.5727	0.0019
	suc_cyt	tp	0.7055	0.0009
	suc_cyt	condition	0.9287	0
	suc_pla	growth.type	5.428e-06	0.1175	***
	suc_pla	accession	0.0003456	0.1052	***
	suc_pla	growth.type:accession:condition	0.0004085	0.1033	***
	suc_pla	growth.type:tp	0.002415	0.0541	**
	suc_pla	growth.type:accession	0.002493	0.0824	**
	suc_pla	growth.type:tp:condition	0.007415	0.0424	**
	suc_pla	tp:condition	0.01153	0.0378	*
	suc_pla	growth.type:accession:tp	0.01967	0.0576	*
	suc_pla	growth.type:accession:tp:condition	0.09145	0.038
	suc_pla	accession:tp	0.151	0.0313
	suc_pla	accession:condition	0.1804	0.0289
	suc_pla	growth.type:condition	0.333	0.0056
	suc_pla	accession:tp:condition	0.7554	0.0071
	suc_pla	condition	0.849	0.0002
	suc_pla	tp	0.9473	0
	suc_vac	accession	5.056e-13	0.3039	***
	suc_vac	growth.type:accession:tp	3.244e-05	0.1314	***
	suc_vac	accession:condition	0.03312	0.0511	*
	suc_vac	growth.type:accession:condition	0.05837	0.0439
	suc_vac	accession:tp	0.1266	0.0337
	suc_vac	growth.type:tp	0.1476	0.0126
	suc_vac	growth.type:condition	0.1641	0.0116
	suc_vac	growth.type	0.1658	0.0115
	suc_vac	growth.type:tp:condition	0.1793	0.0108
	suc_vac	growth.type:accession:tp:condition	0.2019	0.0274
	suc_vac	accession:tp:condition	0.3875	0.018
	suc_vac	growth.type:accession	0.4912	0.0144
	suc_vac	tp:condition	0.6322	0.0014
	suc_vac	tp	0.7418	0.0007
	suc_vac	condition	0.9444	0
organic acids	citrate	growth.type	2.565e-74	0.8626	***
	citrate	growth.type:accession	3.486e-20	0.4266	***
	citrate	accession	1.911e-17	0.3815	***
	citrate	growth.type:tp	1.377e-13	0.2787	***
	citrate	growth.type:tp:condition	3.172e-11	0.2313	***
	citrate	condition	4.504e-05	0.0946	***
	citrate	tp:condition	5.068e-05	0.0934	***
	citrate	growth.type:accession:tp:condition	0.001323	0.0888	**
	citrate	growth.type:condition	0.004296	0.0475	**
	citrate	tp	0.005225	0.0455	**
	citrate	accession:condition	0.009082	0.0663	**
	citrate	growth.type:accession:tp	0.06991	0.0411
	citrate	growth.type:accession:condition	0.1968	0.0274
	citrate	accession:tp	0.4312	0.0162
	citrate	accession:tp:condition	0.5453	0.0126
	malate	growth.type	1.277e-73	0.86	***
	malate	growth.type:tp	1.358e-45	0.6984	***
	malate	growth.type:accession	1.257e-20	0.4336	***
	malate	accession	1.494e-19	0.4165	***
	malate	growth.type:accession:tp	9.648e-16	0.3517	***
	malate	tp	4.044e-13	0.2696	***
	malate	growth.type:accession:tp:condition	3.449e-10	0.2435	***
	malate	growth.type:tp:condition	2.757e-09	0.1902	***
	malate	accession:tp	0.005927	0.0714	**
	malate	accession:condition	0.01997	0.0567	*
	malate	growth.type:condition	0.02259	0.0306	*
	malate	condition	0.02277	0.0305	*
	malate	accession:tp:condition	0.1232	0.0337
	malate	growth.type:accession:condition	0.6491	0.0097
	malate	tp:condition	0.9429	0
	fumarate	growth.type	2.788e-66	0.8288	***
	fumarate	growth.type:accession	6.578e-34	0.6072	***
	fumarate	accession	1.313e-30	0.5699	***
	fumarate	growth.type:tp	7.223e-13	0.2646	***
	fumarate	growth.type:accession:tp	3.868e-09	0.221	***
	fumarate	accession:tp:condition	1.106e-06	0.1654	***
	fumarate	growth.type:accession:condition	1.011e-05	0.1424	***
	fumarate	growth.type:tp:condition	5.202e-05	0.0931	***
	fumarate	tp	7.437e-05	0.0894	***
	fumarate	growth.type:condition	9.211e-05	0.0872	***
	fumarate	growth.type:accession:tp:condition	0.0004979	0.0999	***
	fumarate	accession:tp	0.00376	0.0767	**
	fumarate	accession:condition	0.02884	0.0522	*
	fumarate	condition	0.07456	0.0188
	fumarate	tp:condition	0.4393	0.0036
enzyme activities	inv (acidic)	tp	1.216e-16	0.5432	***
	inv (acidic)	growth.type:tp	7.664e-10	0.3511	***
	inv (acidic)	tp:condition	7.929e-05	0.163	***
	inv (acidic)	condition	0.000828	0.1199	***
	inv (acidic)	growth.type:tp:condition	0.004114	0.0898	**
	inv (acidic)	growth.type	0.02176	0.0584	*
	inv (acidic)	accession	0.3097	0.0397
	inv (acidic)	accession:tp	0.6176	0.02
	inv (acidic)	growth.type:accession	0.6727	0.0173
	inv (acidic)	growth.type:accession:tp	0.6884	0.0165
	inv (acidic)	growth.type:condition	0.8628	0.0003
	inv (acidic)	growth.type:accession:tp:condition	0.8841	0.0074
	inv (acidic)	growth.type:accession:condition	0.9022	0.0065
	inv (acidic)	accession:condition	0.9427	0.0044
	inv (acidic)	accession:tp:condition	0.983	0.0019
	inv (neutral)	tp	3.907e-13	0.4523	***
	inv (neutral)	growth.type	1.768e-06	0.2296	***
	inv (neutral)	growth.type:tp	2.549e-06	0.2234	***
	inv (neutral)	tp:condition	0.001896	0.1044	**
	inv (neutral)	growth.type:condition	0.04419	0.0452	*
	inv (neutral)	accession	0.05029	0.0844
	inv (neutral)	growth.type:accession:tp:condition	0.2143	0.0493
	inv (neutral)	accession:tp	0.3277	0.0382
	inv (neutral)	condition	0.3493	0.01
	inv (neutral)	growth.type:tp:condition	0.4048	0.0079
	inv (neutral)	growth.type:accession	0.4496	0.0294
	inv (neutral)	accession:condition	0.7298	0.0146
	inv (neutral)	growth.type:accession:tp	0.7777	0.0123
	inv (neutral)	accession:tp:condition	0.8064	0.011
	inv (neutral)	growth.type:accession:condition	0.9193	0.0056
	sps	growth.type	7.002e-37	0.6174	***
	sps	tp	6.828e-36	0.6069	***
	sps	growth.type:tp	8.439e-30	0.5358	***
	sps	growth.type:tp:condition	2.48e-10	0.2126	***
	sps	condition	3.393e-09	0.1883	***
	sps	tp:condition	2.21e-06	0.1252	***
	sps	growth.type:accession	0.008317	0.0673	**
	sps	accession	0.1574	0.0304
	sps	growth.type:accession:tp	0.5436	0.0126
	sps	accession:tp:condition	0.6045	0.0109
	sps	growth.type:accession:tp:condition	0.6343	0.0101
	sps	accession:tp	0.7378	0.0075
	sps	growth.type:accession:condition	0.7554	0.007
	sps	accession:condition	0.852	0.0047
	sps	growth.type:condition	0.943	0
	frck	tp	4.04e-35	0.5985	***
	frck	growth.type:tp	2.518e-13	0.2736	***
	frck	tp:condition	2.09e-11	0.2351	***
	frck	growth.type:tp:condition	2.245e-06	0.125	***
	frck	condition	2.018e-05	0.1028	***
	frck	growth.type	9.273e-05	0.0872	***
	frck	accession	0.03018	0.0516	*
	frck	growth.type:accession:tp	0.05998	0.043
	frck	growth.type:condition	0.1114	0.015
	frck	accession:tp	0.1268	0.0333
	frck	growth.type:accession:condition	0.2268	0.0254
	frck	growth.type:accession:tp:condition	0.635	0.0101
	frck	growth.type:accession	0.7486	0.0072
	frck	accession:tp:condition	0.8255	0.0053
	frck	accession:condition	0.8296	0.0052
	glck	tp	1.53e-34	0.5921	***
	glck	growth.type:tp	1.525e-12	0.2581	***
	glck	tp:condition	1.62e-12	0.2576	***
	glck	condition	9.11e-06	0.1109	***
	glck	growth.type:tp:condition	0.0001008	0.0863	***
	glck	growth.type	0.07093	0.0193
	glck	growth.type:accession:tp	0.2338	0.025
	glck	accession:tp	0.2467	0.0243
	glck	accession	0.3426	0.0196
	glck	growth.type:accession	0.764	0.0068
	glck	growth.type:condition	0.7929	0.0004
	glck	accession:tp:condition	0.8137	0.0056
	glck	growth.type:accession:tp:condition	0.8469	0.0048
	glck	accession:condition	0.9148	0.0031
	glck	growth.type:accession:condition	0.9986	0.0002
