## Supplementary Table ST3 for "Subcellular carbohydrate compartmentation and organic acid signatures reveal natural variation in cold acclimation of *Arabidopsis thaliana*"

### Sheet: accession_classifier
Feature Group	AUC_Ct1	AUC_Fei0	AUC_Oy0	AUC_Rsch4	Macro-AUC	Accuracy	Macro-Precision	Macro-Recall	Macro-F1
all features	0.462963	0.576555	0.447115	0.451389	0.484506	0.5	0.717105	0.472854	0.483333
photosynthesis	0.407407	0.46875	0.397727	0.416149	0.422508	0.266667	0.244444	0.257937	0.277778
enzymes	0.357143	0.478261	0.543062	0.348	0.431616	0.266667	0.24858	0.220779	0.271605
sugars	0.708333	0.824	0.812169	0.78	0.781126	0.5	0.537821	0.558333	0.496032
organic acids	0.925466	0.815341	0.666667	0.957672	0.841286	0.6	0.577679	0.568948	0.568699
stress and acclimation markers	0.511364	0.748677	0.645963	0.541667	0.611918	0.333333	0.240385	0.315476	0.362374
subcellular sugar distribution	0.664773	0.715278	0.680124	0.857143	0.729329	0.333333	0.302083	0.340278	0.357309
