## Supplementary Table ST4 for "Subcellular carbohydrate compartmentation and organic acid signatures reveal natural variation in cold acclimation of *Arabidopsis thaliana*"

### Sheet: growth_classifier
Feature Group	AUC_Class1 (single)	AUC_Class2 (bulk)	Macro-AUC	Accuracy	Macro-Precision	Macro-Recall	Macro-F1
all features	0.769231	0.470588	0.61991	0.9	0.925	0.884615	0.894242
photosynthesis	0.5	0.625	0.5625	0.766667	0.847826	0.75	0.74359
enzymes	0.756944	0.641204	0.699074	0.8	0.808036	0.819444	0.799107
sugars	0.830144	0.827751	0.828947	0.7	0.691964	0.705742	0.691429
organic acids	1	1	1	1	1	1	1
stress and acclimation markers	0.964286	0.977679	0.970982	0.9	0.9	0.901786	0.899889
subcellular sugar distribution	0.834821	0.825893	0.830357	0.666667	0.665179	0.665179	0.665179
